# PROFET Predicts Continuous Gene Expression Dynamics from scRNA-seq Data to Elucidate Heterogeneity of Cancer Treatment Responses

**DOI:** 10.1101/2025.06.27.662030

**Authors:** Yu-Chen Cheng, Hyemin Gu, Thomas O. McDonald, Wenbo Wu, Shubham Tripathi, Cristina Guarducci, Douglas Russo, Daniel L. Abravanel, Madeline Bailey, Yue Wang, Yun Zhang, Yannis Pantazis, Herbert Levine, Rinath Jeselsohn, Markos A. Katsoulakis, Franziska Michor

## Abstract

Single-cell RNA sequencing profiles cellular heterogeneity but captures only static snapshots, limiting inference of gene expression dynamics. We developed PROFET (Particle-based Reconstruction Of generative Force-matched Expression Trajectories), a framework that reconstructs continuous, nonlinear single-cell trajectories from sparsely sampled scRNA-seq time series. PROFET combines a particle-based gradient-flow algorithm with simulation-free force matching to accurately infer cellular dynamics. Across mouse and human *in vitro* datasets and an *in vivo* axolotl regeneration dataset, PROFET achieved 2.6–12.5× lower prediction error than ten state-of-the-art trajectory inference methods. Applying PROFET to newly generated scRNA-seq data from a palbociclib-treated MCF7 cell line and three published breast cancer patient datasets, we reconstructed treatment-response trajectories and identified a resistant cell subpopulation exhibiting large phenotypic shifts and enrichment of the surface markers *UNC5B*, *TLR3*, *PCDH19*, *PROCR*, *SLITRK6*, and *SEMA6B*. PROFET provides a biologically grounded framework for reconstructing cell-state dynamics from static single-cell data across development, regeneration, and therapeutic response.
