## Supplementary material for "PROFET Predicts Continuous Gene Expression Dynamics from scRNA-seq Data to Elucidate Heterogeneity of Cancer Treatment Responses": Table S5

### Sheet: KL_metrics
Gene	Time	KL Divergence	Permutation KL ± Std	p-value KL	Reject Null Hypothesis (KL)
SOX2	1	733.096	2.2377 ± 1.5154	1	No
SOX2	3	97.7687	74.9264 ± 21.4708	1	No
ESRRB	1	934.457	1.5108 ± 1.4816	0.99	No
ESRRB	3	507.243	37.4089 ± 12.0052	1	No
UTF1	1	189.482	1.1049 ± 1.5626	0.43	No
UTF1	3	596.238	4.3901 ± 2.5334	0.52	No
EPAS1	1	355.945	60.6337 ± 12.7707	1	No
EPAS1	3	294.927	4.5365 ± 2.5907	0.85	No
FOXQ1	1	497.157	2.9739 ± 2.1482	0	Yes
FOXQ1	3	46.6585	4.2521 ± 2.7412	0.1	No
KLF2	1	582.097	2.7787 ± 1.6416	1	No
KLF2	3	227.862	78.2903 ± 20.7099	1	No
GATA4	1	666.966	2.5061 ± 1.5009	0.02	Yes
GATA4	3	71.7625	2.8148 ± 2.5301	0.19	No
SOX17	1	770.622	2.3404 ± 1.4074	0	Yes
SOX17	3	98.5986	3.0475 ± 2.4093	0.16	No
NR0B1	1	1108.27	1.2581 ± 1.1212	0.99	No
NR0B1	3	87.1654	52.5075 ± 13.6070	1	No
ZFP42	1	1195.59	0.5190 ± 0.9302	0.99	No
ZFP42	3	89.2095	2.1900 ± 1.5552	0.86	No
POU5F1	1	405.333	0.7252 ± 1.6241	0.15	No
POU5F1	3	534.039	2.7805 ± 1.9088	0.35	No
DNMT3A	1	749.901	1.8196 ± 2.0322	0.01	Yes
DNMT3A	3	398.229	5.2487 ± 2.7904	0.19	No
TFCP2L1	1	476.26	0.7495 ± 0.9977	0.81	No
TFCP2L1	3	728.215	3.5522 ± 1.6955	0.64	No
TCF15	1	627.767	0.6176 ± 1.1082	0.74	No
TCF15	3	834.139	10.0957 ± 4.3480	0.72	No
ELF3	1	970.278	1.7982 ± 1.3598	0	Yes
ELF3	3	187.61	2.2698 ± 1.9901	0.04	Yes
NANOG	1	738.631	3.5307 ± 1.4701	1	No
NANOG	3	165.542	52.8774 ± 15.4151	0.76	No
HMGA1	1	219.281	0.7652 ± 1.1333	0.21	No
HMGA1	3	542.82	4.4962 ± 1.7482	0.44	No
ETV5	1	1129.81	0.9096 ± 0.9592	0.97	No
ETV5	3	274.643	28.2868 ± 8.6579	1	No
CREB3L2	1	1049.4	1.0459 ± 0.9317	0	Yes
CREB3L2	3	227.83	1.4808 ± 1.4327	0.14	No
FOXH1	1	514.353	1.4448 ± 1.3950	0.07	No
FOXH1	3	583.196	21.5376 ± 8.0602	0.84	No
NFXL1	1	1222.82	1.0925 ± 1.0443	0	Yes
NFXL1	3	157.622	1.5451 ± 1.6311	0.14	No
SOX7	1	1018.94	1.5366 ± 1.2069	0.02	Yes
SOX7	3	156.471	1.8237 ± 1.5417	0.09	No
TAX1BP3	1	1658.12	1.2349 ± 0.8893	0.04	Yes
TAX1BP3	3	108.704	1.2821 ± 1.2806	0.17	No
TET1	1	834.803	0.5566 ± 0.9448	0.95	No
TET1	3	720.217	1.9613 ± 1.3154	0.84	No
JARID2	1	669.724	0.6007 ± 0.8602	0.79	No
JARID2	3	846.532	1.7253 ± 1.4775	0.64	No
PEG3	1	777.874	0.9910 ± 0.8449	0.37	No
PEG3	3	1006.17	1.0360 ± 1.3082	0.4	No
ID2	1	222.784	4.0154 ± 2.2813	0.89	No
ID2	3	1156.14	1.4218 ± 1.3773	0.65	No
RBPJ	1	1157.04	0.3538 ± 0.7310	0.84	No
RBPJ	3	1075.64	1.6859 ± 1.2455	0.68	No
KDM5B	1	1298.74	0.3748 ± 0.6600	1	No
KDM5B	3	451.834	1.0035 ± 1.0654	0.88	No
EGR1	1	1632.44	0.8446 ± 0.8008	0.98	No
EGR1	3	399.82	14.6683 ± 5.8318	0.97	No
PARP1	1	367.803	0.3185 ± 0.8494	0.39	No
PARP1	3	908.312	0.9614 ± 1.2668	0.52	No
BHLHE40	1	1165.21	13.8800 ± 5.1304	0.99	No
BHLHE40	3	295.137	8.7619 ± 4.7374	0.95	No
RUNX1	1	524.815	2.2131 ± 1.6130	0	Yes
RUNX1	3	342.173	4.5304 ± 2.1433	0.17	No
FOXA2	1	1320.16	1.3332 ± 0.9686	0.01	Yes
FOXA2	3	190.844	1.9187 ± 1.3198	0.18	No
SNAI1	1	788.744	2.9725 ± 1.8674	0.63	No
SNAI1	3	900.958	1.3025 ± 1.0005	0.46	No
KLF6	1	1590.85	0.7120 ± 0.6333	0.18	No
KLF6	3	1359.12	0.8346 ± 0.9107	0.27	No
BMP2	1	1601.81	1.5944 ± 0.8349	0.07	No
BMP2	3	358.337	1.4960 ± 1.3076	0.21	No
CREB3	1	1025.89	1.0066 ± 0.7406	0.38	No
CREB3	3	1376.89	1.0173 ± 1.0257	0.39	No
CARHSP1	1	758.544	0.4592 ± 0.6654	0.07	No
CARHSP1	3	1135.65	0.5901 ± 1.1748	0.24	No
TGIF1	1	1112.78	0.8274 ± 0.7873	1	No
TGIF1	3	219.542	9.1451 ± 3.7812	0.97	No
SIX1	1	1455.68	1.4756 ± 0.9251	0.01	Yes
SIX1	3	713.862	24.7352 ± 9.3261	0.94	No
RARG	1	1440.02	1.1817 ± 0.7760	0.99	No
RARG	3	264.52	36.4583 ± 10.5136	1	No
ZBTB10	1	827.096	1.4260 ± 1.2835	0	Yes
ZBTB10	3	528.212	2.2944 ± 1.4436	0.1	No
XBP1	1	1297.3	0.3658 ± 0.7786	0	Yes
XBP1	3	1070.95	0.8388 ± 1.3245	0.12	No
ZFHX3	1	896.879	1.2197 ± 0.7741	0.52	No
ZFHX3	3	1285.72	0.9689 ± 0.9882	0.41	No
DNMT3B	1	733.35	1.7830 ± 1.8023	0.01	Yes
DNMT3B	3	312.524	3.9366 ± 2.1888	0.13	No
RERE	1	1346.98	0.6813 ± 0.7400	0.02	Yes
RERE	3	146.779	0.9556 ± 1.0430	0.11	No
MSC	1	969.84	0.5687 ± 0.7120	0.75	No
MSC	3	1357.54	22.7803 ± 6.7043	0.82	No
TRP53	1	413.903	0.1056 ± 0.6339	0.26	No
TRP53	3	1016.57	0.7137 ± 0.9911	0.4	No
ZFP57	1	1671.42	0.3144 ± 0.7667	0.98	No
ZFP57	3	173.167	1.2699 ± 1.1025	0.9	No
ZFP710	1	2137.68	0.4404 ± 0.6502	0.97	No
ZFP710	3	890.19	2.4168 ± 1.0863	0.85	No
MYCN	1	1980.95	0.3299 ± 0.7220	0.01	Yes
MYCN	3	167.276	0.4117 ± 0.9371	0.09	No
BCL3	1	1635.1	0.3857 ± 0.6054	0.89	No
BCL3	3	1715.21	2.6859 ± 1.0479	0.78	No
GATA6	1	1805.9	0.2554 ± 0.7580	0.02	Yes
GATA6	3	169.835	0.2796 ± 1.1050	0.11	No
HOPX	1	2540.93	2.4868 ± 1.6198	0.48	No
HOPX	3	1377.91	1.0930 ± 0.9990	0.26	No
ID1	1	1767.24	0.0816 ± 0.4815	0	Yes
ID1	3	405.914	0.2553 ± 0.5717	0.06	No
HNF1B	1	1260.28	1.4962 ± 0.7879	0.01	Yes
HNF1B	3	672.76	1.9078 ± 1.1140	0.14	No
L3MBTL3	1	1409.2	3.4840 ± 1.8194	0.68	No
L3MBTL3	3	1498.52	1.2433 ± 0.9164	0.45	No
KLF3	1	1095.23	0.3169 ± 0.5902	0.84	No
KLF3	3	1601.33	3.7142 ± 1.7952	0.51	No
DNMT3L	1	742.348	1.0819 ± 1.6831	0.03	Yes
DNMT3L	3	273.296	1.9035 ± 1.8117	0.11	No
SMAD7	1	2111.91	0.2894 ± 0.5744	0.99	No
SMAD7	3	919.545	1.0037 ± 0.7715	0.97	No
KLF10	1	1151.42	0.3262 ± 0.6568	0.5	No
KLF10	3	1162.04	1.3705 ± 0.9882	0.52	No
TBX3	1	837.567	0.6793 ± 1.1104	0.03	Yes
TBX3	3	487.158	1.4827 ± 1.2905	0.11	No
GLI1	1	1472.14	1.4472 ± 0.6901	1	No
GLI1	3	449.896	29.4211 ± 7.6837	0.97	No
FOXD3	1	2015.95	2.1504 ± 0.7035	1	No
FOXD3	3	93.561	27.1167 ± 8.0694	0.5	No
ETV4	1	1329.93	0.4345 ± 0.4863	0.97	No
ETV4	3	1473.19	10.7850 ± 4.1321	0.97	No
MYBL2	1	411.498	0.1937 ± 0.6787	0.44	No
MYBL2	3	1276.9	0.3492 ± 1.0064	0.48	No
TEAD4	1	2377.93	0.2920 ± 0.4838	0.01	Yes
TEAD4	3	319.709	0.2660 ± 0.8019	0.14	No
NFIL3	1	1867.49	0.8240 ± 0.5177	0.01	Yes
NFIL3	3	936.408	1.3267 ± 0.9019	0.22	No
HMGA2	1	1231	1.1140 ± 1.1446	0	Yes
HMGA2	3	474.964	2.1294 ± 1.1911	0.09	No
GLI2	1	1660.95	1.3774 ± 0.6556	0.99	No
GLI2	3	509.004	23.7194 ± 7.5300	0.55	No
MSX2	1	1496.27	2.2344 ± 1.3716	0.54	No
MSX2	3	2140.85	0.9392 ± 0.7497	0.27	No
WHSC1	1	2567.73	0.4676 ± 0.5426	0.02	Yes
WHSC1	3	852.153	0.7100 ± 0.8568	0.16	No
KLF4	1	1959.69	0.3940 ± 0.6770	0.99	No
KLF4	3	1330.87	0.4663 ± 0.9017	0.84	No
MTF2	1	727.401	0.2333 ± 0.5973	0.28	No
MTF2	3	1260.07	0.6070 ± 0.7936	0.37	No
RHOX6	1	1707.6	3.6229 ± 1.5240	0.95	No
RHOX6	3	2503.4	0.8577 ± 0.7442	0.45	No
ID3	1	2219.06	0.2146 ± 0.4611	0	Yes
ID3	3	1677.56	0.3353 ± 0.6057	0.1	No
ZFP428	1	3010.61	0.3642 ± 0.5104	0.96	No
ZFP428	3	700.699	2.0598 ± 0.8720	0.89	No
REST	1	948.31	0.2433 ± 0.4762	0.92	No
REST	3	2178.67	0.8513 ± 0.7386	0.75	No
PURB	1	1369.43	0.2487 ± 0.4060	0.13	No
PURB	3	2151.61	0.3961 ± 0.6454	0.27	No
PHB	1	1061.4	0.4482 ± 0.7954	0.07	No
PHB	3	849.706	0.6173 ± 1.1304	0.21	No
ZC3H7A	1	3376.26	0.3772 ± 0.4569	0.02	Yes
ZC3H7A	3	1249.47	0.4556 ± 0.6256	0.14	No
ERF	1	836.567	0.4933 ± 0.8214	0.08	No
ERF	3	1285.37	0.9173 ± 0.9448	0.18	No
TET2	1	979.973	0.3592 ± 0.6770	0.08	No
TET2	3	1471.2	1.4789 ± 0.9545	0.32	No
SATB2	1	2581.54	0.3742 ± 0.4470	0.01	Yes
SATB2	3	232.334	0.6285 ± 0.6977	0.16	No
ZFP296	1	1607.9	0.4004 ± 0.4586	0.94	No
ZFP296	3	2169.06	1.6837 ± 0.8192	0.79	No
AFF1	1	1851.27	0.7044 ± 0.6024	0.99	No
AFF1	3	599.64	2.2857 ± 0.9131	0.96	No
HNRNPK	1	408.331	0.2164 ± 0.4332	0.13	No
HNRNPK	3	2260.22	0.6819 ± 0.6222	0.35	No
TCF7L2	1	641.761	2.7335 ± 1.5044	0.92	No
TCF7L2	3	1692.26	0.7202 ± 0.8732	0.66	No
ZFP532	1	3327.81	0.2653 ± 0.4343	0.94	No
ZFP532	3	1212.76	1.3266 ± 0.7562	0.8	No
ZBTB44	1	1161.82	0.1010 ± 0.4578	0.68	No
ZBTB44	3	1748.38	0.7509 ± 0.6940	0.69	No
ELF2	1	3569.19	0.4149 ± 0.4226	0.01	Yes
ELF2	3	310.659	0.6055 ± 0.6337	0.16	No
ETS1	1	2302.11	0.8852 ± 0.5294	0.02	Yes
ETS1	3	577.444	0.9577 ± 0.7055	0.21	No
JUN	1	617.536	5.5959 ± 2.3099	0.98	No
JUN	3	1812.83	0.8300 ± 0.8357	0.65	No
BMYC	1	1593.88	0.3787 ± 0.6273	0.01	Yes
BMYC	3	450.964	0.6833 ± 0.7429	0.08	No
POU4F2	1	2447.33	0.6048 ± 0.4552	1	No
POU4F2	3	265.973	19.8455 ± 5.8783	0.77	No
TFEB	1	1570.59	0.5198 ± 0.4836	1	No
TFEB	3	1149.84	0.8510 ± 0.7227	0.93	No
DDIT3	1	1709.99	0.4383 ± 0.4142	0.5	No
DDIT3	3	2739.22	0.4412 ± 0.6305	0.41	No
SALL4	1	1720.52	0.1573 ± 0.5245	0	Yes
SALL4	3	217.942	0.2534 ± 0.7265	0.08	No
ZFP462	1	2804.11	0.2774 ± 0.3846	1	No
ZFP462	3	251.839	0.7371 ± 0.6519	0.9	No

### Sheet: TV_metrics
Gene	Time	Total Variation Distance	Permutation TV ± Std	p-value TV	Reject Null Hypothesis (TV)
SOX2	1	101.539	5.8421 ± 0.2984	0.02	Yes
SOX2	3	37.2892	6.9065 ± 0.4133	0.69	No
ESRRB	1	103.706	5.1779 ± 0.2614	0.08	No
ESRRB	3	41.5764	6.6149 ± 0.4353	0.65	No
UTF1	1	41.6089	5.8886 ± 0.3314	0.68	No
UTF1	3	40.7217	8.2361 ± 0.4662	0.63	No
EPAS1	1	42.5733	7.7487 ± 0.4326	0.28	No
EPAS1	3	28.9664	9.4363 ± 0.5464	0.57	No
FOXQ1	1	83.5068	7.0337 ± 0.4302	0.04	Yes
FOXQ1	3	29.066	8.3058 ± 0.4836	0.61	No
KLF2	1	92.5601	5.8912 ± 0.2998	0.01	Yes
KLF2	3	40.2181	7.0180 ± 0.3962	0.74	No
GATA4	1	95.0956	5.3804 ± 0.2808	0	Yes
GATA4	3	34.1101	6.4806 ± 0.4197	0.77	No
SOX17	1	103.681	5.6944 ± 0.2929	0.01	Yes
SOX17	3	35.8438	6.7106 ± 0.3560	0.71	No
NR0B1	1	126.1	4.3866 ± 0.2309	0.02	Yes
NR0B1	3	44.8703	5.4512 ± 0.3166	0.61	No
ZFP42	1	138.812	3.9273 ± 0.2386	0.09	No
ZFP42	3	44.9379	4.9582 ± 0.3127	0.7	No
POU5F1	1	53.2114	5.4829 ± 0.3209	0.39	No
POU5F1	3	41.6528	7.2547 ± 0.4445	0.54	No
DNMT3A	1	57.7199	7.6313 ± 0.4103	0.12	No
DNMT3A	3	36.1927	8.7756 ± 0.5160	0.53	No
TFCP2L1	1	87.5642	4.0092 ± 0.2378	0.76	No
TFCP2L1	3	51.6696	5.5935 ± 0.2989	0.7	No
TCF15	1	91.4153	3.8757 ± 0.2136	0.77	No
TCF15	3	55.5362	5.4254 ± 0.3232	0.83	No
ELF3	1	115.38	5.5026 ± 0.2909	0.07	No
ELF3	3	42.0821	6.3711 ± 0.3856	0.61	No
NANOG	1	119.504	4.8064 ± 0.2491	0.02	Yes
NANOG	3	42.2958	5.5720 ± 0.3492	0.6	No
HMGA1	1	60.0275	4.2100 ± 0.2209	0.51	No
HMGA1	3	51.561	5.7171 ± 0.3132	0.55	No
ETV5	1	148.334	3.5550 ± 0.2074	0.1	No
ETV5	3	54.1759	4.4714 ± 0.2554	0.7	No
CREB3L2	1	141.657	3.6074 ± 0.2092	0.03	Yes
CREB3L2	3	51.1614	4.4089 ± 0.2682	0.67	No
FOXH1	1	56.8209	5.2234 ± 0.3187	0.27	No
FOXH1	3	50.2221	6.5280 ± 0.3799	0.55	No
NFXL1	1	150.623	3.7842 ± 0.2154	0.02	Yes
NFXL1	3	49.3964	4.4745 ± 0.2317	0.77	No
SOX7	1	142.766	4.0599 ± 0.2324	0	Yes
SOX7	3	49.2845	4.8592 ± 0.2457	0.79	No
TAX1BP3	1	171.939	3.2248 ± 0.1718	0.03	Yes
TAX1BP3	3	56.5518	4.0951 ± 0.2165	0.76	No
TET1	1	146.233	3.2635 ± 0.1911	0.08	No
TET1	3	72.4656	4.1822 ± 0.2406	0.73	No
JARID2	1	106.908	3.2500 ± 0.1825	0.8	No
JARID2	3	60.953	4.6387 ± 0.2385	0.78	No
PEG3	1	116.801	2.9062 ± 0.1552	0.85	No
PEG3	3	69.9044	4.1024 ± 0.2187	0.73	No
ID2	1	69.5664	3.4768 ± 0.1862	0.53	No
ID2	3	67.0294	4.6840 ± 0.3090	0.55	No
RBPJ	1	137.764	2.8550 ± 0.1559	0.66	No
RBPJ	3	65.0806	3.9646 ± 0.2388	0.77	No
KDM5B	1	184.784	2.6808 ± 0.1485	0.07	No
KDM5B	3	72.7201	3.4377 ± 0.1919	0.66	No
EGR1	1	183.791	2.9047 ± 0.1555	0.02	Yes
EGR1	3	59.6172	3.5551 ± 0.1803	0.78	No
PARP1	1	83.2413	3.1513 ± 0.1580	0.74	No
PARP1	3	74.4381	4.3975 ± 0.2874	0.57	No
BHLHE40	1	87.9788	5.2304 ± 0.2629	0.06	No
BHLHE40	3	50.6983	5.9299 ± 0.3374	0.48	No
RUNX1	1	77.0981	5.7954 ± 0.3023	0.08	No
RUNX1	3	47.5225	6.6823 ± 0.3276	0.71	No
FOXA2	1	173.179	3.3185 ± 0.1814	0.01	Yes
FOXA2	3	59.761	3.9579 ± 0.2093	0.75	No
SNAI1	1	103.227	2.7449 ± 0.1438	0.7	No
SNAI1	3	72.2932	3.9212 ± 0.2265	0.67	No
KLF6	1	174.772	2.4795 ± 0.1294	0.5	No
KLF6	3	82.8302	3.4159 ± 0.1970	0.76	No
BMP2	1	197.404	2.6459 ± 0.1459	0.05	Yes
BMP2	3	62.1528	3.2132 ± 0.1878	0.74	No
CREB3	1	140.529	2.5447 ± 0.1284	0.83	No
CREB3	3	84.9208	3.5719 ± 0.1931	0.72	No
CARHSP1	1	186.273	2.4327 ± 0.1296	0.26	No
CARHSP1	3	88.3977	3.2146 ± 0.1905	0.75	No
TGIF1	1	193.858	2.9487 ± 0.1587	0.02	Yes
TGIF1	3	68.7028	3.4904 ± 0.2098	0.8	No
SIX1	1	110.107	3.9484 ± 0.2429	0.15	No
SIX1	3	67.7244	4.5397 ± 0.2223	0.55	No
RARG	1	190.051	2.8972 ± 0.1600	0.02	Yes
RARG	3	83.7825	3.3771 ± 0.1958	0.69	No
ZBTB10	1	120.568	4.5751 ± 0.2691	0.12	No
ZBTB10	3	58.6816	5.1763 ± 0.2937	0.46	No
XBP1	1	179.392	3.1058 ± 0.1728	0	Yes
XBP1	3	84.6462	3.6239 ± 0.2090	0.68	No
ZFHX3	1	138.77	2.4107 ± 0.1367	0.83	No
ZFHX3	3	83.169	3.4374 ± 0.1962	0.78	No
DNMT3B	1	59.2385	6.6214 ± 0.4112	0.12	No
DNMT3B	3	39.9723	7.5064 ± 0.3897	0.51	No
RERE	1	201.443	2.5691 ± 0.1282	0.01	Yes
RERE	3	69.0429	3.0789 ± 0.1434	0.79	No
MSC	1	160.743	2.2163 ± 0.1087	0.8	No
MSC	3	97.7595	3.1177 ± 0.1976	0.73	No
TRP53	1	97.9363	2.6224 ± 0.1238	0.8	No
TRP53	3	92.6703	3.6568 ± 0.2454	0.69	No
ZFP57	1	213.298	2.5198 ± 0.1300	0.02	Yes
ZFP57	3	70.9724	2.9705 ± 0.1898	0.73	No
ZFP710	1	235.967	2.3300 ± 0.1343	0.09	No
ZFP710	3	92.0606	2.9861 ± 0.1622	0.65	No
MYCN	1	223.961	2.4282 ± 0.1237	0.03	Yes
MYCN	3	85.1556	3.0513 ± 0.1493	0.73	No
BCL3	1	197.221	2.2167 ± 0.1286	0.41	No
BCL3	3	102.107	3.0328 ± 0.1784	0.73	No
GATA6	1	208.094	2.6573 ± 0.1371	0.02	Yes
GATA6	3	66.519	3.1480 ± 0.1721	0.81	No
HOPX	1	271.159	1.9817 ± 0.1107	0.05	Yes
HOPX	3	108.666	2.5669 ± 0.1284	0.69	No
ID1	1	324.069	1.6456 ± 0.0893	0.03	Yes
ID1	3	140.86	1.8916 ± 0.1210	0.58	No
HNF1B	1	199.742	2.7118 ± 0.1396	0.02	Yes
HNF1B	3	86.9836	3.2001 ± 0.1803	0.68	No
L3MBTL3	1	186.433	2.0134 ± 0.0966	0.58	No
L3MBTL3	3	96.2738	2.7856 ± 0.1576	0.74	No
KLF3	1	195.596	2.1439 ± 0.1241	0.49	No
KLF3	3	95.1752	2.9614 ± 0.1651	0.8	No
DNMT3L	1	65.5394	5.8467 ± 0.3533	0.08	No
DNMT3L	3	42.7337	6.6459 ± 0.4130	0.53	No
SMAD7	1	257.159	2.0476 ± 0.0953	0.01	Yes
SMAD7	3	93.6271	2.4699 ± 0.1513	0.76	No
KLF10	1	137.596	2.2272 ± 0.1202	0.76	No
KLF10	3	93.7861	3.1449 ± 0.1715	0.64	No
TBX3	1	78.9056	4.5066 ± 0.2633	0.2	No
TBX3	3	53.843	5.2029 ± 0.3048	0.5	No
GLI1	1	227.48	2.5016 ± 0.1268	0.02	Yes
GLI1	3	96.5887	2.9012 ± 0.1591	0.68	No
FOXD3	1	243.687	2.5648 ± 0.1312	0.02	Yes
FOXD3	3	77.5756	2.9574 ± 0.1974	0.58	No
ETV4	1	231.327	1.9774 ± 0.1177	0.18	No
ETV4	3	108.08	2.6137 ± 0.1448	0.8	No
MYBL2	1	100.904	2.3962 ± 0.1179	0.66	No
MYBL2	3	87.2014	3.4084 ± 0.2026	0.7	No
TEAD4	1	279.709	1.8659 ± 0.1129	0.01	Yes
TEAD4	3	92.5034	2.2637 ± 0.1275	0.75	No
NFIL3	1	266.194	1.9778 ± 0.1172	0.01	Yes
NFIL3	3	120.82	2.3449 ± 0.1234	0.75	No
HMGA2	1	98.474	4.1537 ± 0.2259	0.12	No
HMGA2	3	60.7503	4.7039 ± 0.2495	0.63	No
GLI2	1	254.728	2.1976 ± 0.1158	0	Yes
GLI2	3	108.129	2.5937 ± 0.1650	0.63	No
MSX2	1	247.254	1.7163 ± 0.0921	0.27	No
MSX2	3	128.547	2.3277 ± 0.1274	0.77	No
WHSC1	1	310.653	1.8038 ± 0.0926	0.01	Yes
WHSC1	3	112.474	2.1980 ± 0.1275	0.62	No
KLF4	1	134.547	2.6606 ± 0.1798	0.19	No
KLF4	3	101.543	3.2110 ± 0.1989	0.55	No
MTF2	1	117.962	2.1790 ± 0.1361	0.54	No
MTF2	3	102.277	3.0041 ± 0.1811	0.56	No
RHOX6	1	194.723	1.6410 ± 0.1023	0.68	No
RHOX6	3	132.721	2.3638 ± 0.1361	0.71	No
ID3	1	344.066	1.5501 ± 0.0880	0.07	No
ID3	3	157.228	1.8098 ± 0.1012	0.73	No
ZFP428	1	321.126	1.7021 ± 0.0828	0.02	Yes
ZFP428	3	124.169	2.1421 ± 0.1259	0.71	No
REST	1	222.31	1.7515 ± 0.1023	0.25	No
REST	3	130.623	2.3412 ± 0.1313	0.76	No
PURB	1	257.22	1.5808 ± 0.0830	0.44	No
PURB	3	132.229	2.1807 ± 0.1362	0.74	No
PHB	1	109.785	3.1549 ± 0.1885	0.22	No
PHB	3	75.5438	3.8281 ± 0.2319	0.44	No
ZC3H7A	1	336.9	1.6767 ± 0.0906	0.11	No
ZC3H7A	3	127.496	2.1739 ± 0.1213	0.72	No
ERF	1	114.545	2.9365 ± 0.1556	0.21	No
ERF	3	87.0283	3.6338 ± 0.2148	0.53	No
TET2	1	117.15	2.5028 ± 0.1438	0.33	No
TET2	3	104.842	3.1504 ± 0.1720	0.55	No
SATB2	1	310.461	1.6759 ± 0.0966	0	Yes
SATB2	3	115.183	2.0367 ± 0.1238	0.7	No
ZFP296	1	228.926	1.7646 ± 0.0994	0.3	No
ZFP296	3	129.705	2.3489 ± 0.1427	0.69	No
AFF1	1	248.65	2.2874 ± 0.1340	0.02	Yes
AFF1	3	112.4	2.6624 ± 0.1360	0.7	No
HNRNPK	1	134.046	1.6342 ± 0.0833	0.39	No
HNRNPK	3	147.765	2.1871 ± 0.1152	0.56	No
TCF7L2	1	129.872	2.1501 ± 0.1128	0.39	No
TCF7L2	3	110.053	2.8016 ± 0.1640	0.53	No
ZFP532	1	357.362	1.5854 ± 0.0922	0.11	No
ZFP532	3	127.104	2.0473 ± 0.1038	0.74	No
ZBTB44	1	197.42	1.7006 ± 0.0953	0.79	No
ZBTB44	3	120.877	2.3282 ± 0.1525	0.59	No
ELF2	1	358.068	1.6151 ± 0.0891	0.05	Yes
ELF2	3	124.271	2.0018 ± 0.1127	0.69	No
ETS1	1	300.871	1.7074 ± 0.0988	0.04	Yes
ETS1	3	108.064	2.0987 ± 0.1087	0.75	No
JUN	1	129.134	2.0914 ± 0.1249	0.44	No
JUN	3	115.9	2.7252 ± 0.1530	0.63	No
BMYC	1	272.005	2.1864 ± 0.1022	0	Yes
BMYC	3	112.258	2.6044 ± 0.1436	0.68	No
POU4F2	1	325.192	1.6670 ± 0.0923	0.01	Yes
POU4F2	3	103.232	1.9957 ± 0.1028	0.81	No
TFEB	1	273.985	1.9755 ± 0.1103	0.04	Yes
TFEB	3	135.216	2.3006 ± 0.1235	0.61	No
DDIT3	1	227.829	1.5054 ± 0.0740	0.84	No
DDIT3	3	140.582	2.1083 ± 0.1268	0.58	No
SALL4	1	277.348	2.1511 ± 0.1305	0.04	Yes
SALL4	3	94.0265	2.5356 ± 0.1468	0.6	No
ZFP462	1	335.691	1.5591 ± 0.0971	0.01	Yes
ZFP462	3	124.566	1.8957 ± 0.0951	0.76	No

### Sheet: Sinkhorn_metrics
Gene	Time	Sinkhorn Distance	Permutation Sinkhorn ± Std	p-value Sinkhorn	Reject Null Hypothesis (Sinkhorn)
SOX2	1	0.00147278	0.0001 ± 0.0002	0	Yes
SOX2	3	0.00168057	0.0006 ± 0.0007	0.08	No
ESRRB	1	0.000613525	0.0001 ± 0.0002	0.03	Yes
ESRRB	3	0.000874172	0.0005 ± 0.0005	0.19	No
UTF1	1	0.000286475	0.0002 ± 0.0003	0.31	No
UTF1	3	0.000416984	0.0004 ± 0.0004	0.31	No
EPAS1	1	0.0014752	0.0003 ± 0.0003	0	Yes
EPAS1	3	0.00146152	0.0005 ± 0.0006	0.09	No
FOXQ1	1	0.00270678	0.0002 ± 0.0003	0	Yes
FOXQ1	3	0.00307292	0.0007 ± 0.0008	0.01	Yes
KLF2	1	0.00159807	0.0001 ± 0.0001	0	Yes
KLF2	3	0.00166815	0.0006 ± 0.0007	0.05	Yes
GATA4	1	0.00109177	0.0001 ± 0.0002	0	Yes
GATA4	3	0.00125351	0.0006 ± 0.0006	0.13	No
SOX17	1	0.00135083	0.0002 ± 0.0002	0	Yes
SOX17	3	0.00150485	0.0006 ± 0.0007	0.09	No
NR0B1	1	0.000482203	0.0001 ± 0.0002	0.05	Yes
NR0B1	3	0.000524568	0.0003 ± 0.0003	0.18	No
ZFP42	1	0.000345002	0.0001 ± 0.0001	0.03	Yes
ZFP42	3	0.000342495	0.0002 ± 0.0003	0.2	No
POU5F1	1	0.00036242	0.0001 ± 0.0002	0.07	No
POU5F1	3	0.000349969	0.0002 ± 0.0003	0.19	No
DNMT3A	1	0.00196211	0.0003 ± 0.0004	0.01	Yes
DNMT3A	3	0.00181517	0.0005 ± 0.0006	0.04	Yes
TFCP2L1	1	9.82742e-05	0.0001 ± 0.0001	0.15	No
TFCP2L1	3	0.000149508	0.0002 ± 0.0003	0.46	No
TCF15	1	9.33957e-05	0.0001 ± 0.0001	0.25	No
TCF15	3	0.000134509	0.0002 ± 0.0002	0.4	No
ELF3	1	0.00134347	0.0001 ± 0.0002	0	Yes
ELF3	3	0.00115895	0.0003 ± 0.0003	0.03	Yes
NANOG	1	0.000960425	0.0001 ± 0.0002	0	Yes
NANOG	3	0.000814243	0.0002 ± 0.0003	0.05	Yes
HMGA1	1	0.000117699	0.0001 ± 0.0001	0.2	No
HMGA1	3	0.000114112	0.0001 ± 0.0002	0.42	No
ETV5	1	0.000257417	0.0001 ± 0.0001	0.04	Yes
ETV5	3	0.000237729	0.0002 ± 0.0002	0.27	No
CREB3L2	1	0.000334461	0.0001 ± 0.0001	0.03	Yes
CREB3L2	3	0.000292753	0.0001 ± 0.0001	0.16	No
FOXH1	1	0.000448402	0.0001 ± 0.0001	0.04	Yes
FOXH1	3	0.000370907	0.0002 ± 0.0003	0.17	No
NFXL1	1	0.000471541	0.0001 ± 0.0001	0	Yes
NFXL1	3	0.000382935	0.0001 ± 0.0002	0.12	No
SOX7	1	0.000577831	0.0001 ± 0.0001	0	Yes
SOX7	3	0.000491579	0.0002 ± 0.0003	0.15	No
TAX1BP3	1	0.000214515	0.0000 ± 0.0001	0.02	Yes
TAX1BP3	3	0.000185444	0.0002 ± 0.0002	0.33	No
TET1	1	0.000193219	0.0001 ± 0.0001	0.04	Yes
TET1	3	0.000174157	0.0001 ± 0.0001	0.22	No
JARID2	1	4.25735e-05	0.0000 ± 0.0001	0.38	No
JARID2	3	6.08754e-05	0.0002 ± 0.0002	0.5	No
PEG3	1	2.95915e-05	0.0000 ± 0.0001	0.36	No
PEG3	3	4.02646e-05	0.0001 ± 0.0002	0.54	No
ID2	1	7.47481e-05	0.0001 ± 0.0001	0.19	No
ID2	3	5.93978e-05	0.0001 ± 0.0001	0.49	No
RBPJ	1	5.10255e-05	0.0000 ± 0.0000	0.19	No
RBPJ	3	5.60676e-05	0.0001 ± 0.0001	0.48	No
KDM5B	1	0.000126507	0.0000 ± 0.0000	0.03	Yes
KDM5B	3	0.000101977	0.0001 ± 0.0001	0.37	No
EGR1	1	0.000211137	0.0000 ± 0.0000	0.02	Yes
EGR1	3	0.000162574	0.0001 ± 0.0002	0.21	No
PARP1	1	2.61305e-05	0.0000 ± 0.0001	0.47	No
PARP1	3	3.18028e-05	0.0001 ± 0.0001	0.63	No
BHLHE40	1	0.00095644	0.0001 ± 0.0001	0	Yes
BHLHE40	3	0.000721463	0.0002 ± 0.0002	0.04	Yes
RUNX1	1	0.00138705	0.0002 ± 0.0002	0.01	Yes
RUNX1	3	0.0011228	0.0003 ± 0.0004	0.05	Yes
FOXA2	1	0.000357475	0.0000 ± 0.0001	0.02	Yes
FOXA2	3	0.000270785	0.0002 ± 0.0002	0.17	No
SNAI1	1	1.37196e-05	0.0000 ± 0.0000	0.5	No
SNAI1	3	2.08726e-05	0.0001 ± 0.0001	0.64	No
KLF6	1	4.16028e-05	0.0000 ± 0.0000	0.29	No
KLF6	3	4.12916e-05	0.0001 ± 0.0001	0.51	No
BMP2	1	0.000174398	0.0000 ± 0.0000	0	Yes
BMP2	3	0.000128627	0.0001 ± 0.0001	0.18	No
CREB3	1	1.65937e-05	0.0000 ± 0.0000	0.51	No
CREB3	3	2.29607e-05	0.0001 ± 0.0001	0.64	No
CARHSP1	1	7.03414e-05	0.0000 ± 0.0000	0.09	No
CARHSP1	3	5.95457e-05	0.0001 ± 0.0001	0.31	No
TGIF1	1	0.000270792	0.0000 ± 0.0000	0	Yes
TGIF1	3	0.000194339	0.0001 ± 0.0001	0.19	No
SIX1	1	0.000372145	0.0001 ± 0.0001	0	Yes
SIX1	3	0.000246825	0.0001 ± 0.0002	0.15	No
RARG	1	0.000279996	0.0000 ± 0.0001	0	Yes
RARG	3	0.000195568	0.0001 ± 0.0001	0.13	No
ZBTB10	1	0.000803265	0.0001 ± 0.0001	0	Yes
ZBTB10	3	0.000586261	0.0002 ± 0.0002	0.03	Yes
XBP1	1	0.000316063	0.0000 ± 0.0001	0.01	Yes
XBP1	3	0.000226825	0.0001 ± 0.0001	0.06	No
ZFHX3	1	1.51763e-05	0.0000 ± 0.0000	0.56	No
ZFHX3	3	2.03546e-05	0.0001 ± 0.0001	0.65	No
DNMT3B	1	0.00147935	0.0002 ± 0.0002	0	Yes
DNMT3B	3	0.00125818	0.0003 ± 0.0004	0.03	Yes
RERE	1	0.000188804	0.0000 ± 0.0000	0	Yes
RERE	3	0.000133405	0.0001 ± 0.0001	0.18	No
MSC	1	1.51291e-05	0.0000 ± 0.0000	0.32	No
MSC	3	1.81637e-05	0.0001 ± 0.0001	0.61	No
TRP53	1	1.3303e-05	0.0000 ± 0.0000	0.57	No
TRP53	3	1.45806e-05	0.0001 ± 0.0001	0.59	No
ZFP57	1	0.00018496	0.0000 ± 0.0000	0.02	Yes
ZFP57	3	0.000128229	0.0001 ± 0.0001	0.19	No
ZFP710	1	8.54719e-05	0.0000 ± 0.0000	0.05	Yes
ZFP710	3	6.67655e-05	0.0001 ± 0.0001	0.32	No
MYCN	1	0.000120376	0.0000 ± 0.0000	0.03	Yes
MYCN	3	9.02182e-05	0.0001 ± 0.0001	0.26	No
BCL3	1	3.91321e-05	0.0000 ± 0.0000	0.22	No
BCL3	3	3.54833e-05	0.0001 ± 0.0001	0.43	No
GATA6	1	0.000203387	0.0000 ± 0.0000	0.01	Yes
GATA6	3	0.000143796	0.0001 ± 0.0001	0.26	No
HOPX	1	5.80104e-05	0.0000 ± 0.0000	0.07	No
HOPX	3	4.40622e-05	0.0000 ± 0.0001	0.36	No
ID1	1	9.28051e-05	0.0000 ± 0.0000	0.01	Yes
ID1	3	5.58078e-05	0.0000 ± 0.0000	0.13	No
HNF1B	1	0.000251257	0.0000 ± 0.0000	0	Yes
HNF1B	3	0.000171028	0.0001 ± 0.0001	0.11	No
L3MBTL3	1	2.03403e-05	0.0000 ± 0.0000	0.32	No
L3MBTL3	3	2.0082e-05	0.0000 ± 0.0001	0.49	No
KLF3	1	3.27852e-05	0.0000 ± 0.0000	0.17	No
KLF3	3	3.00736e-05	0.0001 ± 0.0001	0.39	No
DNMT3L	1	0.00110292	0.0001 ± 0.0001	0	Yes
DNMT3L	3	0.000880888	0.0003 ± 0.0004	0.07	No
SMAD7	1	0.000112815	0.0000 ± 0.0000	0	Yes
SMAD7	3	7.63815e-05	0.0000 ± 0.0001	0.23	No
KLF10	1	5.83997e-06	0.0000 ± 0.0000	0.63	No
KLF10	3	8.1035e-06	0.0000 ± 0.0001	0.75	No
TBX3	1	0.00041958	0.0001 ± 0.0001	0.02	Yes
TBX3	3	0.000298844	0.0001 ± 0.0001	0.1	No
GLI1	1	0.000211397	0.0000 ± 0.0000	0.01	Yes
GLI1	3	0.000138906	0.0001 ± 0.0001	0.21	No
FOXD3	1	0.000231933	0.0000 ± 0.0000	0	Yes
FOXD3	3	0.000150405	0.0001 ± 0.0001	0.15	No
ETV4	1	4.54502e-05	0.0000 ± 0.0000	0.08	No
ETV4	3	3.6219e-05	0.0000 ± 0.0000	0.41	No
MYBL2	1	1.07079e-05	0.0000 ± 0.0000	0.44	No
MYBL2	3	1.0715e-05	0.0001 ± 0.0001	0.65	No
TEAD4	1	7.85904e-05	0.0000 ± 0.0000	0.03	Yes
TEAD4	3	5.41032e-05	0.0000 ± 0.0001	0.28	No
NFIL3	1	0.000123752	0.0000 ± 0.0000	0.02	Yes
NFIL3	3	7.98249e-05	0.0000 ± 0.0000	0.16	No
HMGA2	1	0.000461715	0.0001 ± 0.0001	0.01	Yes
HMGA2	3	0.000311462	0.0001 ± 0.0001	0.06	No
GLI2	1	0.00016548	0.0000 ± 0.0000	0	Yes
GLI2	3	0.000106473	0.0000 ± 0.0001	0.09	No
MSX2	1	2.64317e-05	0.0000 ± 0.0000	0.17	No
MSX2	3	2.15975e-05	0.0000 ± 0.0001	0.45	No
WHSC1	1	6.9144e-05	0.0000 ± 0.0000	0.02	Yes
WHSC1	3	4.78851e-05	0.0000 ± 0.0000	0.26	No
KLF4	1	0.000124647	0.0000 ± 0.0001	0.05	Yes
KLF4	3	7.14762e-05	0.0000 ± 0.0001	0.22	No
MTF2	1	1.30213e-05	0.0000 ± 0.0000	0.36	No
MTF2	3	8.73924e-06	0.0000 ± 0.0001	0.71	No
RHOX6	1	1.97414e-06	0.0000 ± 0.0000	0.59	No
RHOX6	3	3.39953e-06	0.0000 ± 0.0000	0.76	No
ID3	1	7.37564e-05	0.0000 ± 0.0000	0.01	Yes
ID3	3	4.60272e-05	0.0000 ± 0.0000	0.21	No
ZFP428	1	5.83379e-05	0.0000 ± 0.0000	0.02	Yes
ZFP428	3	4.06915e-05	0.0000 ± 0.0000	0.28	No
REST	1	2.93753e-05	0.0000 ± 0.0000	0.12	No
REST	3	2.37926e-05	0.0000 ± 0.0001	0.41	No
PURB	1	1.61509e-05	0.0000 ± 0.0000	0.16	No
PURB	3	1.40009e-05	0.0000 ± 0.0000	0.57	No
PHB	1	0.000145376	0.0000 ± 0.0001	0.05	Yes
PHB	3	8.90318e-05	0.0001 ± 0.0001	0.28	No
ZC3H7A	1	4.16132e-05	0.0000 ± 0.0000	0.09	No
ZC3H7A	3	3.05286e-05	0.0000 ± 0.0000	0.45	No
ERF	1	0.000119982	0.0000 ± 0.0001	0.07	No
ERF	3	7.16202e-05	0.0001 ± 0.0001	0.34	No
TET2	1	6.48721e-05	0.0000 ± 0.0000	0.08	No
TET2	3	3.63067e-05	0.0001 ± 0.0001	0.35	No
SATB2	1	6.88388e-05	0.0000 ± 0.0000	0.03	Yes
SATB2	3	4.62011e-05	0.0000 ± 0.0000	0.23	No
ZFP296	1	2.88788e-05	0.0000 ± 0.0000	0.13	No
ZFP296	3	2.35568e-05	0.0000 ± 0.0001	0.45	No
AFF1	1	0.000172594	0.0000 ± 0.0000	0.01	Yes
AFF1	3	0.00011164	0.0000 ± 0.0001	0.15	No
HNRNPK	1	1.43798e-05	0.0000 ± 0.0000	0.26	No
HNRNPK	3	6.74147e-06	0.0000 ± 0.0000	0.61	No
TCF7L2	1	3.59305e-05	0.0000 ± 0.0000	0.24	No
TCF7L2	3	1.90064e-05	0.0000 ± 0.0000	0.52	No
ZFP532	1	3.6127e-05	0.0000 ± 0.0000	0.07	No
ZFP532	3	2.64288e-05	0.0000 ± 0.0000	0.35	No
ZBTB44	1	7.94904e-06	0.0000 ± 0.0000	0.39	No
ZBTB44	3	8.85024e-06	0.0000 ± 0.0001	0.62	No
ELF2	1	5.48887e-05	0.0000 ± 0.0000	0.02	Yes
ELF2	3	3.76277e-05	0.0000 ± 0.0000	0.29	No
ETS1	1	6.28246e-05	0.0000 ± 0.0000	0.03	Yes
ETS1	3	4.30058e-05	0.0000 ± 0.0000	0.26	No
JUN	1	3.34585e-05	0.0000 ± 0.0000	0.27	No
JUN	3	1.73717e-05	0.0000 ± 0.0000	0.37	No
BMYC	1	0.000173869	0.0000 ± 0.0000	0	Yes
BMYC	3	0.000108771	0.0000 ± 0.0001	0.1	No
POU4F2	1	7.47783e-05	0.0000 ± 0.0000	0.02	Yes
POU4F2	3	4.89265e-05	0.0000 ± 0.0000	0.16	No
TFEB	1	0.000133432	0.0000 ± 0.0000	0	Yes
TFEB	3	7.89248e-05	0.0000 ± 0.0000	0.09	No
DDIT3	1	1.57201e-06	0.0000 ± 0.0000	0.74	No
DDIT3	3	2.72127e-06	0.0000 ± 0.0000	0.75	No
SALL4	1	0.00016563	0.0000 ± 0.0000	0	Yes
SALL4	3	0.00010174	0.0000 ± 0.0001	0.09	No
ZFP462	1	5.852e-05	0.0000 ± 0.0000	0.02	Yes
ZFP462	3	3.89664e-05	0.0000 ± 0.0000	0.22	No
