## Supplementary material for "PROFET Predicts Continuous Gene Expression Dynamics from scRNA-seq Data to Elucidate Heterogeneity of Cancer Treatment Responses": Table S6

### Sheet: KL_metrics
Gene	Time	KL Divergence	Permutation KL ± Std	p-value KL	Reject Null Hypothesis (KL)
ZEB1	2	29.427	564.5592 ± 29.8562	0	Yes
VIM	2	4.56	272.0086 ± 42.0704	0	Yes
AXL	2	1.57109	825.3857 ± 40.9751	0	Yes
MMP2	2	81.4379	186.1375 ± 16.8760	0.53	No
ANTXR2	2	67.8629	78.2612 ± 8.0809	0	Yes
FN1	2	17.378	2826.6520 ± 230.4785	1	No
NRP1	2	23.0419	301.4087 ± 22.1789	0	Yes
TGFBI	2	11.4143	536.9302 ± 113.0720	0.01	Yes
PPARG	2	117.076	309.2299 ± 15.8599	0	Yes
HNMT	2	42.5811	16.6713 ± 0.7308	0	Yes
CARD6	2	135.669	4.9998 ± 0.7309	0	Yes
RBPMS	2	39.4804	17.3398 ± 1.9726	1	No
TNFRSF21	2	194.509	55.2750 ± 3.7815	1	No
TMEM45B	2	6258.75	1.5671 ± 0.0659	0	Yes
MPP7	2	913.675	11.3351 ± 0.7375	1	No
SSH3	2	-30.369	90.3002 ± 4.8050	1	No
MUC1	2	0.292738	1405.7400 ± 98.9344	0.98	No
EPPK1	2	-19.4294	436.2751 ± 25.3709	1	No
SHROOM3	2	-18.7328	23.2787 ± 2.9884	1	No
EPN3	2	698.856	29.3541 ± 1.7995	1	No
PRSS22	2	-42.8072	45.9754 ± 2.3174	0	Yes
AP1M2	2	2.78145	1042.2967 ± 65.7911	1	No
SH3YL1	2	25.7297	90.2307 ± 5.8488	1	No
KLC3	2	-11.0706	347.8681 ± 27.6257	1	No
SERINC2	2	-0.582412	4132.2280 ± 278.2375	1	No
EVPL	2	-21.9964	16.5713 ± 1.4158	1	No
FXYD3	2	3.68778	7420.5388 ± 397.6387	1	No
CLDN4	2	3.48061	1387.5553 ± 80.1985	1	No
CRB3	2	3.21389	1289.4022 ± 68.0193	1	No
MAPK13	2	23.7003	121.4476 ± 7.3654	1	No
GALNT3	2	2.65888	520.4154 ± 32.3537	1	No
STAP2	2	-6.5893	179.9615 ± 12.0798	1	No
AP1M2.1	2	2.78145	1051.7622 ± 67.2158	1	No
DSP	2	0.493601	2782.0430 ± 208.7578	1	No
ELMO3	2	17.4249	99.2378 ± 5.0711	1	No
KRTCAP3	2	-155.336	14.2203 ± 1.0730	1	No
MAL2	2	4.32638	6508.4036 ± 335.4183	1	No
F11R	2	6.5392	366.6751 ± 23.7908	1	No
GPR110	2	17.5739	289.1157 ± 15.6987	1	No
GPR56	2	-21.5766	231.7827 ± 15.9008	1	No
KRT19	2	38.0072	32.1513 ± 1.3313	0	Yes
GRHL1	2	32.2782	65.3551 ± 3.5149	0.94	No
BSPRY	2	50.0044	88.1600 ± 4.1308	1	No
C1orf116	2	35.6073	553.6022 ± 29.4487	1	No
S100A14	2	12.6713	13343.5888 ± 689.1825	1	No
SPINT2	2	1.76119	4219.0877 ± 271.3135	1	No
ANKRD22	2	316.878	91.3208 ± 3.5056	1	No
ST14	2	4.20323	1019.5015 ± 69.9080	1	No
PRR5	2	142.704	18.5666 ± 1.9336	1	No
TJP3	2	206.887	65.5651 ± 3.2403	1	No
TACSTD2	2	6.79494	1770.6242 ± 137.6405	1	No
CDH3	2	-2.49056	1987.0359 ± 112.6630	1	No
C1orf172	2	71.4119	93.2496 ± 5.1555	1	No
CDS1	2	-4.31305	116.0067 ± 9.1599	1	No
MPZL2	2	20.8966	887.8780 ± 55.9349	1	No
INADL	2	-13.3028	107.7230 ± 6.3474	1	No
TMC4	2	-7.99819	36.8954 ± 2.7208	1	No
ITGB6	2	1.01123	2079.3523 ± 124.1824	1	No
TMEM125	2	0.133832	63.5056 ± 3.6491	1	No
EPHA1	2	216.048	60.8976 ± 3.2895	1	No
ENPP5	2	877.213	2.5725 ± 0.1123	1	No
EPB41L5	2	24.7963	7.9307 ± 0.9798	1	No
ERBB3	2	-13.1879	53.4120 ± 3.8697	1	No
RAB25	2	33.7346	210.7153 ± 11.7094	0.97	No
PRSS8	2	-14.2437	489.8077 ± 28.1079	1	No
CLDN7	2	0.84683	1820.1167 ± 130.4525	1	No
SCNN1A	2	42.1785	219.8383 ± 17.6718	1	No
CDH1	2	0.49169	1494.1526 ± 89.4317	1	No
EPCAM	2	14.8335	2016.0773 ± 103.4060	1	No
ESRP1	2	-7.09612	561.3062 ± 27.3623	1	No
TSKU	2	446.736	6.8114 ± 1.1023	1	No
TC2N	2	94.1895	18.8724 ± 0.9783	1	No

### Sheet: TV_metrics
Gene	Time	Total Variation Distance	Permutation TV ± Std	p-value TV	Reject Null Hypothesis (TV)
ZEB1	2	50.0249	102.5327 ± 1.3545	0	Yes
VIM	2	6.20465	654.6278 ± 8.2108	0	Yes
AXL	2	15.4056	150.8315 ± 1.6871	0	Yes
MMP2	2	39.4042	105.5549 ± 1.2196	0.2	No
ANTXR2	2	57.765	64.4689 ± 0.9008	0	Yes
FN1	2	8.96081	1072.2149 ± 12.1961	0	Yes
NRP1	2	35.7042	114.8938 ± 1.4930	0	Yes
TGFBI	2	7.37484	853.3857 ± 10.3844	0.01	Yes
PPARG	2	104.104	48.3046 ± 0.5990	0	Yes
HNMT	2	1559.31	2.1695 ± 0.0272	0	Yes
CARD6	2	210.577	14.1587 ± 0.1610	0	Yes
RBPMS	2	123.659	36.4028 ± 0.4082	0	Yes
TNFRSF21	2	71.0886	64.2432 ± 0.8407	0	Yes
TMEM45B	2	3378	0.2578 ± 0.0026	0.07	No
MPP7	2	883.139	4.1062 ± 0.0448	0	Yes
SSH3	2	33.4598	81.8260 ± 1.0866	0	Yes
MUC1	2	6.10061	318.1812 ± 3.6095	0	Yes
EPPK1	2	32.6101	78.8199 ± 0.9533	0	Yes
SHROOM3	2	56.1092	37.3265 ± 0.4059	0.02	Yes
EPN3	2	714.853	6.2641 ± 0.0717	0	Yes
PRSS22	2	285.727	6.0931 ± 0.0649	0.27	No
AP1M2	2	17.8866	164.4268 ± 2.0008	0	Yes
SH3YL1	2	43.3694	98.2223 ± 1.4682	0	Yes
KLC3	2	29.8676	131.7132 ± 1.5535	0	Yes
SERINC2	2	3.31947	862.9669 ± 11.3675	0.14	No
EVPL	2	68.3997	23.4361 ± 0.2819	0	Yes
FXYD3	2	4.83022	742.9795 ± 8.9046	0	Yes
CLDN4	2	8.56675	158.0771 ± 1.6608	0	Yes
CRB3	2	16.3624	178.8549 ± 2.1501	0	Yes
MAPK13	2	55.9161	70.2136 ± 0.8370	0	Yes
GALNT3	2	37.4212	163.0594 ± 2.3700	0	Yes
STAP2	2	14.9407	149.0316 ± 1.8769	0	Yes
AP1M2.1	2	17.8866	164.0902 ± 1.8494	0	Yes
DSP	2	2.6766	857.9605 ± 10.1173	0.38	No
ELMO3	2	38.4593	77.9567 ± 0.8843	0	Yes
KRTCAP3	2	213.799	5.6387 ± 0.0597	0.26	No
MAL2	2	5.98653	682.7958 ± 9.3792	0	Yes
F11R	2	27.4209	151.4197 ± 1.9312	0	Yes
GPR110	2	39.325	31.5879 ± 0.2955	0	Yes
GPR56	2	31.8957	106.4063 ± 1.2004	0	Yes
KRT19	2	680.276	3.8721 ± 0.0469	0	Yes
GRHL1	2	185.455	10.4863 ± 0.1040	0	Yes
BSPRY	2	220.195	9.1895 ± 0.1026	0	Yes
C1orf116	2	41.8519	88.9042 ± 0.9587	0	Yes
S100A14	2	4.7275	1548.1899 ± 21.8965	0	Yes
SPINT2	2	5.74753	941.2455 ± 12.9305	0	Yes
ANKRD22	2	398.886	9.8744 ± 0.0948	0	Yes
ST14	2	14.2787	266.4393 ± 3.3003	0	Yes
PRR5	2	167.169	35.1690 ± 0.4415	0	Yes
TJP3	2	283.287	7.5845 ± 0.0762	0.01	Yes
TACSTD2	2	4.89369	571.9438 ± 7.4571	0	Yes
CDH3	2	9.61763	385.4912 ± 4.4938	0	Yes
C1orf172	2	123.654	54.2903 ± 0.7223	0	Yes
CDS1	2	47.9915	107.0043 ± 1.5297	0	Yes
MPZL2	2	25.5325	152.2867 ± 1.8669	0	Yes
INADL	2	35.1962	93.4379 ± 1.1966	0	Yes
TMC4	2	67.2126	18.4619 ± 0.2006	0.02	Yes
ITGB6	2	7.69828	471.6351 ± 5.6974	0.02	Yes
TMEM125	2	163.925	7.6928 ± 0.0852	0	Yes
EPHA1	2	322.485	12.4897 ± 0.1525	0	Yes
ENPP5	2	3565.85	0.3844 ± 0.0049	0	Yes
EPB41L5	2	107.272	18.3401 ± 0.2004	0.08	No
ERBB3	2	103.142	22.7455 ± 0.2987	0	Yes
RAB25	2	101.816	21.7833 ± 0.2169	0.09	No
PRSS8	2	27.1498	84.5727 ± 0.9202	0	Yes
CLDN7	2	4.53492	504.1228 ± 6.5860	0	Yes
SCNN1A	2	26.1333	117.1438 ± 1.2863	0	Yes
CDH1	2	10.7727	243.2815 ± 3.0497	0	Yes
EPCAM	2	21.5228	244.4486 ± 3.7863	0	Yes
ESRP1	2	24.0847	74.3878 ± 0.8062	0	Yes
TSKU	2	132.149	21.4899 ± 0.3047	0	Yes
TC2N	2	333.311	15.2961 ± 0.2090	0	Yes

### Sheet: Sinkhorn_metrics
Time	Gene	Observed Sinkhorn_1	Permutation Mean Sinkhorn_1 ± Std	p_Sinkhorn_1	Significance Sinkhorn_1	Reject Null Hypothesis (SINKHOR)
2	KRTCAP3	4.05341e-07	0.0000 ± 0.0000	0	Significant (Reject Null)	Yes
2	PPARG	0.000123342	0.0000 ± 0.0000	0	Significant (Reject Null)	Yes
2	ELMO3	0.000476822	0.0000 ± 0.0000	0	Significant (Reject Null)	Yes
2	CLDN4	0.00010442	0.0000 ± 0.0000	0	Significant (Reject Null)	Yes
2	BSPRY	2.08599e-06	0.0000 ± 0.0000	0	Significant (Reject Null)	Yes
2	ITGB6	0.00747731	0.0001 ± 0.0001	0	Significant (Reject Null)	Yes
2	TMC4	2.86683e-06	0.0000 ± 0.0000	0	Significant (Reject Null)	Yes
2	AP1M2	0.00143441	0.0000 ± 0.0000	0	Significant (Reject Null)	Yes
2	TJP3	5.73567e-07	0.0000 ± 0.0000	0	Significant (Reject Null)	Yes
2	GPR110	7.65383e-06	0.0000 ± 0.0000	0	Significant (Reject Null)	Yes
2	CLDN7	0.0112559	0.0001 ± 0.0001	0	Significant (Reject Null)	Yes
2	TMEM45B	3.98532e-08	0.0000 ± 0.0000	0.398	Not Significant	No
2	ANKRD22	6.77185e-06	0.0000 ± 0.0000	0	Significant (Reject Null)	Yes
2	RAB25	1.70427e-07	0.0000 ± 0.0000	0.268	Not Significant	No
2	TMEM125	1.22043e-06	0.0000 ± 0.0000	0	Significant (Reject Null)	Yes
2	SHROOM3	9.32362e-05	0.0000 ± 0.0000	0	Significant (Reject Null)	Yes
2	GPR56	0.000605024	0.0000 ± 0.0000	0	Significant (Reject Null)	Yes
2	ST14	0.00696778	0.0000 ± 0.0000	0	Significant (Reject Null)	Yes
2	NRP1	0.00145703	0.0000 ± 0.0000	0	Significant (Reject Null)	Yes
2	CARD6	2.18955e-05	0.0000 ± 0.0000	0	Significant (Reject Null)	Yes
2	MPZL2	0.00348111	0.0000 ± 0.0000	0	Significant (Reject Null)	Yes
2	CDH3	0.010879	0.0000 ± 0.0000	0	Significant (Reject Null)	Yes
2	CDH1	0.00386806	0.0000 ± 0.0000	0	Significant (Reject Null)	Yes
2	PRSS8	0.000310879	0.0000 ± 0.0000	0	Significant (Reject Null)	Yes
2	TGFBI	0.02619	0.0007 ± 0.0005	0	Significant (Reject Null)	Yes
2	EVPL	1.51484e-05	0.0000 ± 0.0000	0	Significant (Reject Null)	Yes
2	ENPP5	8.41124e-09	0.0000 ± 0.0000	0.058	Not Significant	No
2	DSP	0.0152645	0.0002 ± 0.0003	0	Significant (Reject Null)	Yes
2	TC2N	2.79457e-05	0.0000 ± 0.0000	0	Significant (Reject Null)	Yes
2	CDS1	0.00136744	0.0000 ± 0.0000	0	Significant (Reject Null)	Yes
2	MAL2	0.0598351	0.0001 ± 0.0002	0	Significant (Reject Null)	Yes
2	INADL	0.000763459	0.0000 ± 0.0000	0	Significant (Reject Null)	Yes
2	SERINC2	0.0482628	0.0002 ± 0.0002	0	Significant (Reject Null)	Yes
2	TNFRSF21	0.000280522	0.0000 ± 0.0000	0	Significant (Reject Null)	Yes
2	C1orf172	0.000399284	0.0000 ± 0.0000	0	Significant (Reject Null)	Yes
2	FXYD3	0.0123129	0.0006 ± 0.0005	0	Significant (Reject Null)	Yes
2	EPCAM	0.00996788	0.0000 ± 0.0000	0	Significant (Reject Null)	Yes
2	KLC3	0.00134222	0.0000 ± 0.0000	0	Significant (Reject Null)	Yes
2	PRSS22	3.65088e-07	0.0000 ± 0.0000	0	Significant (Reject Null)	Yes
2	CRB3	0.00204407	0.0000 ± 0.0000	0	Significant (Reject Null)	Yes
2	MAPK13	0.000488316	0.0000 ± 0.0000	0	Significant (Reject Null)	Yes
2	F11R	0.00152712	0.0000 ± 0.0000	0	Significant (Reject Null)	Yes
2	ESRP1	0.000274131	0.0000 ± 0.0000	0	Significant (Reject Null)	Yes
2	SH3YL1	0.00107631	0.0000 ± 0.0000	0	Significant (Reject Null)	Yes
2	AP1M2.1	0.00143441	0.0000 ± 0.0000	0	Significant (Reject Null)	Yes
2	AXL	0.000692361	0.0000 ± 0.0000	0	Significant (Reject Null)	Yes
2	RBPMS	6.45877e-05	0.0000 ± 0.0000	0	Significant (Reject Null)	Yes
2	KRT19	1.10928e-06	0.0000 ± 0.0000	0	Significant (Reject Null)	Yes
2	GRHL1	1.24847e-06	0.0000 ± 0.0000	0	Significant (Reject Null)	Yes
2	EPHA1	1.9308e-05	0.0000 ± 0.0000	0	Significant (Reject Null)	Yes
2	MMP2	7.43752e-05	0.0000 ± 0.0000	0	Significant (Reject Null)	Yes
2	ERBB3	3.3814e-05	0.0000 ± 0.0000	0	Significant (Reject Null)	Yes
2	MUC1	0.00112633	0.0000 ± 0.0001	0	Significant (Reject Null)	Yes
2	TSKU	4.68282e-05	0.0000 ± 0.0000	0	Significant (Reject Null)	Yes
2	EPPK1	0.000400716	0.0000 ± 0.0000	0	Significant (Reject Null)	Yes
2	GALNT3	0.00328933	0.0000 ± 0.0000	0	Significant (Reject Null)	Yes
2	ZEB1	0.00146626	0.0000 ± 0.0000	0	Significant (Reject Null)	Yes
2	HNMT	6.31844e-07	0.0000 ± 0.0000	0	Significant (Reject Null)	Yes
2	VIM	0.0223007	0.0003 ± 0.0004	0	Significant (Reject Null)	Yes
2	MPP7	7.65623e-07	0.0000 ± 0.0000	0	Significant (Reject Null)	Yes
2	SSH3	0.000502604	0.0000 ± 0.0000	0	Significant (Reject Null)	Yes
2	SPINT2	0.120222	0.0002 ± 0.0003	0	Significant (Reject Null)	Yes
2	PRR5	0.000197686	0.0000 ± 0.0000	0	Significant (Reject Null)	Yes
2	TACSTD2	0.017566	0.0003 ± 0.0003	0	Significant (Reject Null)	Yes
2	FN1	0.243193	0.0005 ± 0.0005	0	Significant (Reject Null)	Yes
2	ANTXR2	0.000364278	0.0000 ± 0.0000	0	Significant (Reject Null)	Yes
2	STAP2	0.0012682	0.0000 ± 0.0000	0	Significant (Reject Null)	Yes
2	EPN3	5.26263e-06	0.0000 ± 0.0000	0	Significant (Reject Null)	Yes
2	S100A14	0.335874	0.0008 ± 0.0010	0	Significant (Reject Null)	Yes
2	C1orf116	0.000738515	0.0000 ± 0.0000	0	Significant (Reject Null)	Yes
2	EPB41L5	3.89861e-06	0.0000 ± 0.0000	0	Significant (Reject Null)	Yes
2	SCNN1A	0.0015238	0.0000 ± 0.0000	0	Significant (Reject Null)	Yes
