## Supplementary material for "PROFET Predicts Continuous Gene Expression Dynamics from scRNA-seq Data to Elucidate Heterogeneity of Cancer Treatment Responses": Table S7

### Sheet: Sheet1
GOI_single_cell_barcoding
TP53	Cell cycle
CDK1
CDK2
CDK4
CDK6
CDK7
CDK9
CDK12
CCND1
CCNE1
CCNE2
CCNA1
CCNA2
CDKN1A
CDKN1B
CDKN2A
FOXM1
AURKA
AURKB
CENPE
CENPF
CENPM
CENPV
PLK1
CDC20
CDC25B
CHEK1
CHEK2
E2F1
RB1
RBL1
RBL2
MYC	MYC
MYCL
MYCN
MAX
RRM2
MCM4
MCM5
GHR	Hormones/ ER signaling
ESR1
AR
PGR
ESR1
BCL2
AREG
IGFBP4
CXCL12
NRIP1
FKBP4
TFF1
TFF3
MYB
FKBP5
GFRA1
GREB1
NF1
FOXA1
TFAP2C
XBP1
JUN
JUNB
JUND
FOS
FOSB
FOSL1
FOSL2
ERBB2	Growth factors
ERBB4
IGFR
EGFR
FGFR
RET
PDGFRA
PDGFRB
KRAS
NRAS
HRAS
BRAF
MAP2K1
MAP2K2
MAPK1
MAPK3
PIK3CA
PDPK1
PTEN
AKT1
AKT2
AKT3
MTOR
RTOR
RICTOR
DEPTOR
LATS1	Hippo pathway
LATS2
YAP1
WWTR1
TEAD1
TEAD2
TEAD3
TEAD4
IL6	Inflammatory
IL6R
IFI27
IFI30
IFIT1
IFIT2
IFNL1
IFNL2
NFKB1
NFKB2
TGFB1
TGFB2
TGFB3
TGFBR1
TGFBR2
TGFBR3
JAK1
JAK2
JAK3
STAT6
