## Supplementary material for "PROFET Predicts Continuous Gene Expression Dynamics from scRNA-seq Data to Elucidate Heterogeneity of Cancer Treatment Responses": Table S9

### Sheet: Patient 862
Gene	log2_FC	p_value	adj_p_value
MTOR	-0.641509	9.33033e-73
MYCL	0.664547	0.000386114
CDC20	-3.75004	9.41003e-07
JUN	-1.29468	1.63441e-69
JAK1	-0.206607	6.34586e-15
TGFBR3	-0.905017	2.51498e-46
NRAS	-0.19992	0.0455949
IL6R	-0.936282	5.05509e-05
CENPF	-0.955334	4.66924e-11
TGFB2	0.0874025	0.546571
AKT3	-0.389562	0.0506091
RRM2	-1.25619	0.373417
GREB1	0.443763	0.0638205
MYCN	-0.0304768	0.825709
FOSL2	-0.980088	2.56337e-104
ERBB4	-0.225159	1e-300
TGFBR2	-1.145	2.12509e-05
WWTR1	0.343932	6.29932e-53
PIK3CA	-0.288039	1.49031e-43
PDGFRA	7.79165	0.201122
AREG	-2.14716	2.26006e-124
NFKB1	-0.532147	8.28409e-203
CENPE	-0.782822	1.24003e-14
CCNA2	-0.471604	0.0461985
RICTOR	-0.0301484	0.0109619
GHR	-0.121494	2.30699e-14
CDK7	-0.330884	5.49465e-19
PDGFRB	-0.432128	0.275454
TEAD3	0.287682	5.26273e-12
FKBP5	-0.660376	6.99057e-14
CDKN1A	-0.951293	2.26822e-15
MYB	-0.464635	1.92662e-98
LATS1	-0.117038	9.2901e-12
ESR1	0.252738	1e-300
IL6	0
EGFR	-0.824029	0.137373
CDK6	1.09119	2.70891e-08
BRAF	-0.0413251	4.19664e-36
AR	0.0505039	1.21485e-19
MCM4	-0.0928307	0.415914
CCNE2	-0.0370684	0.580611
DEPTOR	-1.05311	2.68064e-102
MYC	-0.440593	2.25888e-05
JAK2	0.454312	3.25886e-17
CDKN2A	-0.38115	2.82573e-08
TGFBR1	0.00157508	0.965945
CDK9	0.0961153	0.396311
TEAD1	-0.504969	5.037e-145
FOSL1	1.87872	0.0358973
CCND1	-0.708207	1e-300
PGR	-3.88058	1e-300
YAP1	-0.132792	7.04671e-14
CHEK1	-2.12327	6.35233e-24
RET	-1.37373	1.70153e-31
CXCL12	-0.335648	0.447515
CDK1	-1.62397	8.82291e-07
PTEN	-0.249432	8.22737e-93
IFIT2	0.27942	0.115156
IFIT1	0.451396	0.00137434
NFKB2	0.112974	0.442647
GFRA1	-3.4621	1e-300
FKBP4	-0.715833	3.03484e-78
FOXM1	0.889664	9.05199e-11
TEAD4	0.190642	0.000140399
CDKN1B	-0.477271	5.91158e-29
KRAS	-0.296391	3.24918e-13
CDK2	-0.165534	0.235081
STAT6	-0.0076744	0.843144
CDK4	-0.380871	0.000753151
LATS2	0.207859	0.0157872
CCNA1	0
RB1	0.0293334	0.155933
FOXA1	-0.174905	3.06292e-20
MAX	0.304874	1.68471e-50
FOS	-0.436292	0.126162
TGFB3	0.897723	2.22102e-147
IFI27	-0.586436	0.106052
AKT1	-0.00397651	0.937594
MAP2K1	-0.0373779	0.292541
PDPK1	-0.336386	1.44988e-36
PLK1	-0.468357	0.00770597
MAPK3	0.76678	4.27207e-28
RBL2	-0.35031	2.14661e-117
TP53	-0.0528183	0.20163
AURKB	-1.07223	0.00349561
CENPV	-0.167364	0.0614405
NF1	-0.103286	2.75832e-86
CDK12	0.0715385	0.00354368
ERBB2	0.590427	8.62118e-237
IGFBP4	-1.59032	2.35689e-179
BCL2	0.0950617	1e-300
CDC25B	0.207924	0.00302299
E2F1	-0.999246	2.85244e-05
RBL1	-0.38901	1.13678e-17
AURKA	-0.355246	0.063774
TFAP2C	0.0746725	0.310512
MAP2K2	0.162691	5.40176e-06
JUNB	0.743425	1.62455e-14
JAK3	-2.44357	0.000572759
JUND	-0.691259	3.52041e-114
CCNE1	0.0801521	0.773658
IFNL2	0
IFNL1	9.79771	0.0332284
AKT2	-0.387031	4.77309e-10
TGFB1	1.25467	1.56335e-40
FOSB	-0.423683	0.181248
TEAD2	0.598781	4.14542e-11
MAPK1	-0.135897	5.49086e-11
CHEK2	-0.66833	8.70304e-16
XBP1	0.14275	1.86994e-206
MCM5	0.165227	0.116659
CENPM	-0.0661506	0.734846
NRIP1	-0.649959	2.25446e-229
TFF3	0.269238	4.97468e-26
TFF1	-0.398098	2.15889e-18

### Sheet: Patient PA3
Gene	log2_FC	p_value	adj_p_value
MTOR	-0.736089	0.0458733
MYCL	-2.24073	0.0160219
CDC20	-0.665628	0.0213014
JUN	-2.07314	6.42997e-189
JAK1	0.535005	1.23652e-05
TGFBR3	2.32771	0.040565
NRAS	-0.114946	0.479241
IL6R	0.993231	0.15293
CENPF	-1.61469	6.01722e-42
TGFB2	1.97151	0.00329939
AKT3	-0.501698	0.637535
RRM2	-0.770025	0.0173451
GREB1	2.31518	0.000246326
FOSL2	0.345061	0.130006
ERBB4	-1.99553	5.63363e-40
TGFBR2	2.36984	3.67865e-06
WWTR1	-0.758599	0.000226041
PIK3CA	-0.647562	0.0028946
PDGFRA	11.9303	0.0509535
AREG	1.30475	1.3795e-13
NFKB1	-0.46925	0.00737537
CENPE	-1.43338	1.7571e-09
CCNA2	-1.25771	1.65934e-06
RICTOR	-1.23223	3.0189e-07
GHR	-1.99485	1.13278e-08
CDK7	-0.938479	1.5369e-06
PDGFRB	5.4514	0.0297807
TEAD3	-0.841154	0.0004973
FKBP5	-1.64432	1.79538e-09
CDKN1A	0.373839	0.0042249
MYB	-1.36471	1.11775e-18
LATS1	-0.35564	0.11325
ESR1	-1.62271	3.31479e-159
IL6	7.32298	0.317406
EGFR	12.0775	0.0261897
CDK6	2.60967	1.38232e-12
BRAF	-1.49901	1.85188e-16
AR	-0.218901	0.16408
MCM4	-0.188846	0.134477
CCNE2	-2.64091	1.52929e-19
DEPTOR	-1.51893	1.14545e-07
MYC	0.184091	0.323725
JAK2	0.521844	0.243981
CDKN2A	-0.315782	0.0295685
TGFBR1	0.92739	0.000181832
CDK9	-1.2602	4.09131e-13
HRAS	0.428248	1.08213e-08
TEAD1	-0.299007	0.185683
FOSL1	1.82245	0.232137
CCND1	-0.205733	1.43982e-10
PGR	-1.38908	0.328346
YAP1	-0.0790591	0.756734
CHEK1	-0.314512	0.345524
RET	-1.7228	2.54625e-09
CDK1	-0.827175	3.7869e-09
PTEN	-1.11801	2.12014e-21
IFIT2	-0.761341	0.0431051
IFIT1	-0.468326	0.0371393
NFKB2	-1.08621	2.3517e-05
GFRA1	-1.36521	2.82432e-08
FKBP4	-0.510266	1.44806e-23
FOXM1	-0.926544	0.00509927
TEAD4	0.733311	0.0626904
CDKN1B	-1.53159	4.01997e-28
KRAS	0.314772	0.00452515
CDK2	-1.39266	3.71711e-05
STAT6	0.248567	0.26134
CDK4	-0.295103	0.00858717
LATS2	0.0758239	0.819584
CCNA1	13.3926	0.000891924
RB1	-0.105832	0.479708
FOXA1	-0.408547	1.82538e-09
MAX	-0.379079	0.00536832
FOS	-2.4192	1.61082e-239
TGFB3	-1.98245	6.77722e-19
IFI27	0.185655	0.289897
AKT1	-0.486187	1.04121e-07
MAP2K1	-0.814828	0.000478625
PDPK1	-0.339308	0.00437425
PLK1	-0.483897	0.0595011
MAPK3	-0.758046	2.81303e-12
RBL2	-0.347532	0.0693911
TP53	-0.811669	2.4599e-05
AURKB	-0.907262	0.00019049
CENPV	-1.31177	0.00512518
NF1	-0.655286	5.77434e-06
CDK12	-0.388	0.00211729
ERBB2	-1.1228	4.31706e-22
IGFBP4	-0.779618	7.01657e-12
BCL2	-1.9842	1.49299e-25
CDC25B	-0.332276	0.125308
E2F1	-0.587616	0.006821
RBL1	-1.0706	0.000256686
AURKA	-0.768702	0.000216345
TFAP2C	-0.609637	3.99329e-08
MAP2K2	-0.518036	3.03741e-11
JUNB	-1.62163	5.01642e-152
JAK3	1.3097	0.050922
IFI30	0.158881	0.675936
JUND	0.162865	4.47857e-08
CCNE1	-0.439536	0.292459
IFNL1	0
AKT2	-0.409562	0.00253507
TGFB1	1.50839	8.52472e-06
FOSB	-2.41609	4.11813e-103
TEAD2	-0.545095	0.00573251
MAPK1	-0.258139	0.0710923
CHEK2	-0.271706	0.309111
XBP1	0.0240482	0.106354
MCM5	0.402922	0.0808558
CENPM	-0.0589489	0.791624
NRIP1	0.954974	2.29955e-12
TFF3	0.162569	2.1443e-11
TFF1	-1.26859	4.88478e-82
MYCN	-2.84481	0.0486834
CXCL12	0.98426	0.214001

### Sheet: Patient 887
Gene	log2_FC	p_value	adj_p_value
MTOR	-0.137345	1.59031e-08
MYCL	-1.4329	1.71301e-05
CDC20	-1.57322	2.6908e-22
JUN	-0.538498	7.88169e-23
JAK1	0.393686	2.53576e-96
TGFBR3	-1.10155	5.68257e-173
NRAS	0.154817	0.12282
IL6R	-1.39147	2.51924e-66
CENPF	-0.971186	2.59477e-124
TGFB2	-1.69973	3.46297e-259
AKT3	0.238728	1e-300
RRM2	-2.79893	4.74827e-25
GREB1	-0.569848	7.04956e-05
MYCN	1.97615	3.77934e-10
FOSL2	0.186807	7.55184e-06
ERBB4	0.279553	0.0407438
TGFBR2	-0.454082	1.26849e-05
WWTR1	0.177466	2.66014e-40
PIK3CA	0.356699	1.15918e-48
PDGFRA	-2.30398	0.00691665
AREG	-0.655042	0.228706
NFKB1	0.354573	3.74064e-33
CENPE	-0.450456	7.44396e-19
CCNA2	-0.676413	5.17586e-06
RICTOR	0.196582	9.92864e-33
GHR	-0.25847	0.000880067
CDK7	-0.143943	0.0370452
PDGFRB	-3.38992	1.73887e-19
TEAD3	0.0191768	0.500327
FKBP5	-0.817011	1.26831e-203
CDKN1A	0.724886	0.00673589
MYB	-1.77553	8.94814e-100
LATS1	-0.556688	2.47491e-99
ESR1	-0.980359	1e-300
IL6	0.661261	0.552546
EGFR	0.522726	1e-300
CDK6	0.203141	0.000354275
BRAF	0.031908	0.0184756
AR	-0.262155	0.512166
MCM4	-1.44512	1.9686e-140
CCNE2	-1.09431	3.57189e-14
DEPTOR	-0.151544	7.27403e-06
MYC	-0.93546	3.49364e-38
JAK2	-0.507688	4.30198e-70
CDKN2A	-0.282145	3.69557e-55
TGFBR1	-0.232002	7.55101e-08
CDK9	-0.254896	0.1256
TEAD1	0.233779	9.69496e-14
FOSL1	1.19485	0.000500156
CCND1	-0.0540848	0.652354
PGR	0.226866	0.748664
YAP1	-0.0775161	3.66017e-08
CHEK1	-0.665956	4.43271e-18
RET	-1.42461	2.23517e-32
CXCL12	0.141848	0.760849
CDK1	-0.798669	2.76206e-20
PTEN	-0.0162272	0.682697
IFIT2	-0.558708	1.18979e-06
IFIT1	-0.825973	2.26781e-09
NFKB2	-1.58181	5.71554e-30
GFRA1	0.328191	0.507035
FKBP4	0.0336104	0.740608
FOXM1	-1.07424	5.85564e-45
TEAD4	-1.01309	4.64825e-70
CDKN1B	0.364314	4.37424e-05
KRAS	0.492051	6.80896e-50
CDK2	-0.79565	1.54663e-11
STAT6	0.460106	2.6762e-45
CDK4	-0.521533	1.0781e-06
LATS2	0.396188	1.27112e-13
CCNA1	1.22639	0.364441
RB1	-0.389467	2.16075e-91
FOXA1	-0.368454	0.224067
MAX	-0.0775867	0.00398699
FOS	2.53263	1.47445e-12
TGFB3	-0.384237	0.0361958
IFI27	-2.11831	9.71685e-63
AKT1	-0.215083	0.00204437
MAP2K1	0.235144	9.29056e-48
PDPK1	-0.211856	1.32731e-12
PLK1	-0.623155	1.92928e-05
MAPK3	0.217883	0.224007
RBL2	-0.273405	1.39742e-20
TP53	-0.8963	3.14467e-182
AURKB	-1.74756	1.30942e-81
CENPV	-1.63262	2.02321e-52
NF1	0.170786	3.05264e-128
CDK12	-0.226756	1.84611e-18
ERBB2	-0.223239	2.74381e-07
IGFBP4	-1.88541	1.25733e-18
BCL2	-1.38119	4.28173e-175
CDC25B	-0.960403	1.04435e-32
E2F1	-1.96212	3.37444e-96
RBL1	-0.524684	6.24226e-48
AURKA	-1.25949	2.6668e-32
TFAP2C	-1.27429	1.08154e-192
MAP2K2	-0.136029	0.0140183
JUNB	-1.45049	3.68565e-43
JAK3	-0.300696	0.10453
JUND	-1.20455	7.71804e-108
CCNE1	-1.32888	1.62151e-182
IFNL2	-1.63597	0.247012
IFNL1	-0.281879	0.742914
AKT2	-0.345054	7.91939e-26
TGFB1	-0.561474	1.3064e-20
FOSB	2.29964	5.30026e-10
TEAD2	-0.0912595	0.111854
MAPK1	0.151619	7.04379e-12
CHEK2	-0.844126	5.72396e-61
XBP1	-1.15486	4.32284e-66
MCM5	-1.6023	2.99818e-51
CENPM	-2.64214	6.2371e-44
NRIP1	0.501131	1.44158e-40
TFF3	0
TFF1	7.23014	0.317363

### Sheet: MCF7A
Gene	log2_FC	p_value	adj_p_value
TFF1	0.701043	1e-300	1.06364e-299
CDK4	-0.571061	1e-300	1.06364e-299
CENPV	-2.4097	1e-300	1.06364e-299
CENPF	-1.58387	1e-300	1.06364e-299
CCND1	0.346299	1e-300	1.06364e-299
IFIT1	8.50732	1e-300	1.06364e-299
FKBP4	-0.455558	1e-300	1.06364e-299
CENPM	-1.36301	1e-300	1.06364e-299
FOXM1	-1.34568	1e-300	1.06364e-299
IFI27	8.23371	1e-300	1.06364e-299
RET	2.89951	1e-300	1.06364e-299
AURKB	-1.45541	1.10309e-296	1.07552e-295
TGFB2	-3.68543	2.53757e-285	2.28381e-284
NRIP1	-0.845037	5.00149e-267	4.17982e-266
XBP1	0.383427	8.00306e-265	6.24239e-264
CDC20	-1.10115	1.76445e-251	1.29025e-250
CDK1	-1.19338	8.91544e-205	6.13592e-204
CCNA2	-1.35616	3.96109e-203	2.57471e-202
AURKA	-0.845854	3.77514e-192	2.32469e-191
CENPE	-1.50471	5.09563e-189	2.98094e-188
